# VSTM2L protects prostate cancer cells against ferroptosis via inhibiting VDAC1 oligomerization and maintaining mitochondria homeostasis

**DOI:** 10.1101/2024.08.03.606470

**Authors:** Juan Yang, Xiao Lu, Jing-Lan Hao, Lan Li, Yong-Tong Ruan, Xue-Ni An, Xiao-Ming Dong, Ping Gao

**Affiliations:** College of Life Sciences, Shaanxi Normal University, 710119, Xi’an, China; Institute for Research on Health Information and Technology, School of Public Health, Xi’an Medical University, 710021, Xi’an, China

## Abstract

Mitochondria play a critical role in initiating and amplifying ferroptosis. VDAC1 embedded in the mitochondrial outer membrane, exerts a crucial role in regulation of ferroptosis. However, the mechanisms of VDAC1 oligomerization in regulating ferroptosis are not well elucidated. Here, we identified that VSTM2L, a novel VDAC1 binding protein, is positively associated with prostate cancer (PCa) progression, and a key regulator of ferroptosis. Moreover, VSTM2L knockdown in PCa cells enhanced the sensibility of RSL3-induced ferroptosis. Mechanistically, VSTM2L forms complex with VDAC1 and HK2, enhancing their binding affinity and preventing VDAC1 oligomerization, thereby inhibiting ferroptosis and maintaining mitochondria homeostasis *in vitro* and *in vivo*. Collectively, our findings reveal a pivotal role for VSTM2L in driving ferroptosis resistance and highlight its potential as a ferroptosis-inducing therapeutic target for the treatment of PCa.
