## Supplementary table 1 for "VSTM2L protects prostate cancer cells against ferroptosis via inhibiting VDAC1 oligomerization and maintaining mitochondria homeostasis"

### Sheet: Sheet1
Supplementary Table 1. Oligos sequences and quantitative reverse transcription PCR primer sequences
Oligos sequences
shVSTM2L-1-F	CCGGGCAGCAACATCTCCCACAAGCCTCGAGGCTTGTGGGAGATGTTGCTGCTTTTTG
shVSTM2L-1-R	AATTCAAAAAGCAGCAACATCTCCCACAAGCCTCGAGGCTTGTGGGAGATGTTGCTGC
shVSTM2L-2-F	CCGGCAGCAACATCTCCCACAAGCTCTCGAGAGCTTGTGGGAGATGTTGCTGTTTTTG
shVSTM2L-2-R	AATTCAAAAACAGCAACATCTCCCACAAGCTCTCGAGAGCTTGTGGGAGATGTTGCTG
VSTM2L-pLVX-F	CGAGCTCAAGCTTCGAATTCATGGGGGCCCCGCTCGCCGTAG
VSTM2L-pLVX-R	CAAATACGCGTCGCGGATCCCTAGAGGCTGCAGGCCTCCTGG
VSTM2L-pCDH-F	GAAGCTTGGCGCGCCGAATTCATGGGGGCCCCGCTCGCC
VSTM2L-pCDH-R	ACTTCCTCTGCCCTCGGATCCCTAGAGGCTGCAGGCCTCCT
Myc-VDAC1-pLVX-F	TCGAGCTCAAGCTTCGAATTCATGGCTGTGCCACCCACG
Myc-VDAC1-pLVX-R	GCAAATACGCGTCGCGGATCCCAGATCCTCTTCTGAGATGAGTTTTTG
Flag-VDAC1-F	CGGGGTACCGATGGCTGTGCCACC
Flag-VDAC1-R	GCT CTAGATTATGCTTGAAATTCCAGTC
Myc-VDAC1-F	CGGGGTACCATGGCTGTGCCACCCA
Myc-VDAC1-R	CTAGTCTAGACTTGCTTGAAATTCCAGTCCTA
3×Flag-VSTM2L-F	CCGGAATTCGATGGGGGCCCCGCTCGC
3×Flag-VSTM2L-R	CGCG GATCCCTAGAGGCTGCAGGCCTCCT
Myc-VSTM2L-F	CGCGGATCCATGGGGGCCCCGCTCGCC
Myc-VSTM2L-R	CCGGAATTCCGGAGGCTGCAGGCCTCCTGGT
V5-HK2-F	CGCGGATCCATGATTGCCTCGCATCTGCT
V5-HK2-R	CCGG AATTCTCGCTGTCCAGCCTCACGG
GST-VSTM2L-F	CGCGGATCCATGGGGGCCCCGCTCGC
GST-VSTM2L-R	CCGC TCGAGCTAGAGGCTGCAGGCCTCCT
3×Flag-VDAC1-F	CGGGGTACCGATGGCTGTGCCACC
3×Flag-VDAC1-R	CGCGGATCCTTATGCTTGAAATTCCAGTC
3×Flag-VDAC1-ΔN-F	CGGGGTACCGATGTTAATAAAGCTTGATTT
3×Flag-VDAC1-ΔN-R	CGCGGATCCTTATGCTTGAAATTCCAGTC
GFP-VSTM2L-F	CCGGAATTCATGGGGGCCCCGCTCGCC
GFP-VSTM2L-R	CGCGGATCCACGAGGCTGCAGGCCTCCTGGT
GFP-VSTM2L-ΔN-F	CCGGAATTCGCCCTGTTCACAGAGACACC
GFP-VSTM2L-ΔN-R	CGCGGATCCACGAGGCTGCAGGCCTCCTGGT
GFP-VSTM2L-ΔC-F	CCGGAATTCATGGGGGCCCCGCTCGCC
GFP-VSTM2L-ΔC-R	CGCGGATCCACCTTGACCTTGTGGTGCCGGG
GFP-VSTM2L-ΔN ΔIg-F	CCGGAATTCGCCTACCTGCGGGTGCAGCC
GFP-VSTM2L-ΔN ΔIg-R	CGCGGATCCACGAGGCTGCAGGCCTCCTGGT
Quantitative reverse transcription PCR primer sequences
Actin-F	AGAAAAATCTGGCACCACACC
Actin-R	AGAGGCGTACAGGGATAGCA
VSTM2L-F	CACCCCATGACATGACAGCA
VSTM2L-R	GCTGAGATGCTTTTAGCTGGTTC
