## Supplementary table 2 for "VSTM2L protects prostate cancer cells against ferroptosis via inhibiting VDAC1 oligomerization and maintaining mitochondria homeostasis"

### Sheet: Sheet1
Supplementary Table 2. Key resources table
Antibodies	Source	Identifeier	Concentration
Anti-VSTM2L(rabbit polyclonal)	ProteinTech	Cat#:25457-1-AP	WB:1:500; IHC:1:100
Anti-VDAC1(rabbit monoclonal)	ABclonal	Cat#:A19707	WB:1:4000
Anti-GPx-4(mouse monoclonal)	Santa Cruz	Cat#:sc-166570	WB:1:1000; IHC:1:200
Anti-HK2(rabbit polyclonal)	ProteinTech	Cat#:22029-1-AP	WB:1:5000; IP:3μg
Anti-IgG(rabbit polyclonal)	ProteinTech	Cat#:30000-0-AP	IP:3μg
Anti-GFP-Tag(mouse monoclonal)	ABclonal	Cat#:AE012	WB:1:500
Anti-Flag(mouse monoclonal)	Merck	Cat#:F3165	WB:1:3000;IP:3μg
Anti-Myc Tag (rabbit polyclonal)	ProteinTech	Cat#:16286-1-AP	WB:1:500; IP:3μg
Anti-Myc Tag (mouse monoclonal)	ProteinTech	Cat#: 60003-2-Ig	WB:1:2000; IP:3μg
Anti-V5-Tag (mouse monoclonal)	EASYBIO	Cat#:BE2033	WB:1:2000; IP:3μg
Anti-GAPDH (mouse monoclonal)	ProteinTech	Cat#:60004-1-Ig	WB:1:30000
Anti-Alpha Tubulin (rabbit polyclonal)	ProteinTech	Cat#:11224-1-AP	WB:1:2000
Anti-Ki67 (rabbit polyclonal)	Servicebio	Cat#:GB151499-100	IHC:1:700
Chemicals and Recombinant Proteins	Source	Identifeier
RSL3	TargetMol	Cat #:T3646
Ferrostatin-1	TargetMol	Cat #:T6500
VBIT-4	TargetMol	Cat #:T13287
Mitoquinone mesylate	MCE	Cat #:HY-100116A
MitoSOX Red	TargetMol	Cat #:T75342
BODIPY™ 581/591 C11	Thermo	Cat #:D3861
3-Methyladenine	TargetMol	Cat #:T1879
Chloroquine	TargetMol	Cat #:T8689
Z-VAD-FMK	TargetMol	Cat #:T7020
Z-IETD-FMK	TargetMol	Cat #:T7019
Z-DEVD-FMK	TargetMol	Cat #:T6005
Cell Counting Kit-8 (CCK-8)	TargetMol	Cat #:C0005
Crystal Violet Aqueous Solution, 0.1%	Solarbio	Cat #:G1064
Polybrene	Solarbio	Cat #:H8761
Puromycin	Solarbio	Cat #:P8230
PEI	MCE	Cat #:HY-K2014
Lipofectamine 3000 Transfection Reagent	Thermo	Cat #:L3000015
Opti-MEM	Invitrogen	Cat #:11058-021
Hoechst 33342	TargetMol	Cat #:T5840
EGS (ethylene glycol bis(succinimidyl succinate))	Thermo	Cat #:21565
Mitochondrial Membrane Potential Assay Kit with JC-1	Solarbio	Cat #:M8650
Mito-Tracker Deep Red FM	Beyotime	Cat #:C1032
MitoPeDPP	Dojindo	Cat #:M466
		(Continued on next page)
RNAiso Plus	Takara	Cat #:9109
SYBR Green qPCR Master Mix	TargetMol	Cat #:C0006
Penicillin-Streptomycin Liquid	Solarbio	Cat #:P1400
Fetal Bovine Serum (Superfine)	MCE	Cat #:HY-T1000
Trypsin-EDTA Solution	Merck	Cat #:T4049
0.01M PBS (powder, pH7.2-7.4)	Solarbio	Cat #:P1010
DMEM	Gibco	Cat#:12800017
Fetal Bovine Serum	Gibco	Cat#:10099-141C
Ham's F-12 Medium	HyClone	Cat#:SH30526.01
Keratinocyte-SFM (1x) Serum Free Medium (+L-Gultamine;+EGF and BPE Supplied Separately)	Gibco	Cat#:10724-011
RPMI 1640	Gibco	Cat#:31800022
Critical Commercial Assays	Source	Identifeier
Reduced glutathione (GSH) assay kit	Nanjing Jiancheng Bioengineering Institute	Cat #:A006-2-1
ABScript II cDNA First-Strand Synthesis Kit	ABclonal	Cat #:RK20400
GeneJET Gel Recovery Kit	Thermo	Cat #: K0692
GeneJET PCR Purification Kit	Thermo	Cat #:K0702
Omni-Easy™ One-step Color PAGE Gel Rapid Preparation Kit	Epizyme Biotech	Cat #:PG214
Pierce™ BCA Protein Assay Kits	Thermo	Cat #:23227
Experimental Models: Cell Lines	Source	Identifeier
Human: PC3	ATCC	Cat#:CRL-1435
Human: DU145	ATCC	Cat#:HTB-81
Human: 22Rv1	ATCC	Cat#:CRL-2505
Human: LNCaP	ATCC	Cat#:CRL-1740
Human: HEK293T	ATCC	Cat#:CRL-11268
Human: RWPE1	ATCC	Cat#:CRL-11609
Experimental Models: Organisms/Strains	Source	Identifeier
Mouse: BALB/C-nu/nu mice (male, 4-6 weeks old)	Beijing HFK Bioscience	N/A
Software and Algorithms	Source	Identifeier
GraphPad Prism 9	GraphPad	GraphPad
FlowJo, v10.8	FlowJo	FlowJo
Fuji ImageJ, IJ 1.46r	Fuji	ImageJ
UALCAN	UALCAN	UALCAN
GEPIA	GEPIA	GEPIA
GENT2	GENT2	GENT2
cBioPortal	cBioPortal	cBioPortal
